# Single Cell Spatial Analysis and Biomarker Discovery in Hodgkin Lymphoma

**DOI:** 10.1101/2023.05.24.542195

**Authors:** Alexander M Xu, Aixiang Jiang, Tomohiro Aoki, Alicia Gamboa, Lauren Chong, Anthony Colombo, Yifan Yin, Joseph Lownik, Katsuyoshi Takata, Monirath Hav, Christian Steidl, Akil Merchant

## Abstract

The biology of tumors is suffused with spatial interactions, such as tumor-immune signaling through localized cytokine/ligand secretion, cell-cell contacts, and checkpoint ligand/receptor signaling. Hodgkin Lymphoma (HL) can serve as a study paradigm for tumor microenvironment (TME) architecture as the defining pathological feature is the scarcity of the malignant Hodgkin and Reed Sternberg (HRS) cells, leaving a diverse and predominantly immune cell rich tumor microenvironment (TME) with complex tumor-immune interactions. Previous studies have identified TME features that are prognostic and predictive, however these studies did not consider the entirety of TME cellular ecosystems, including precisely defined immune cell subsets with opposing inflammatory and immune-suppressive effects, as a determinant for differential clinical course of HL patients. Here we use Imaging Mass Cytometry (IMC) with 42 antibody markers to profile tumors from 93 patients with HL. Our cohort consists of relapsed/refractory HL with matched diagnostic and relapsed biopsies, and we present a bioinformatic pipeline to profile 10 major cell lineages and their subtypes including spatial interaction mapping. Our pipeline identifies putative biomarker candidates with a focus on “rosettes” – local aggregates of immune cells around single tumor cells. In addition to validating existing biomarkers centered on CD68+ macrophages, GranzymeB+CD8+ T cells, and others in HL, we propose new biomarkers based on localized interactions between HRS cells and aggregating CD4+ and CD8+ T cells and macrophages involving the immune checkpoints PD1/PDL1, LAG3, and Galectin9. This study serves as a broad tissue imaging resource for multi-timepoint biopsies in HL, and a computational resource and pipeline for users of IMC and other multiplexed imaging studies to perform tissue analysis and biomarker candidate testing with any tissue type.
