## Supplemental Tables for "Single Cell Spatial Analysis and Biomarker Discovery in Hodgkin Lymphoma"

### Sheet: Sheet1
		Diagnosis/Relapse Pair		Non-relapse
Characteristic			%		%	P-Value
Patient number		73		20
Age at diagnosis (years), Median (Range)		33 (16-78)		28 (16-74)
	≥ 45 years	19	26	3	15	0.27
Sex, Male		47	82	11	50	> 0.99
Histological subtype
	NS	61	84	18	90
	MC	4	5	1	5
	LR	2	3	1	5
	LD	1	1	0	0
	NOS	5	7	0	0
Ann Arbor stage, advanced		57	78	20	100	0.02
IPS > 3		7	17	2	10	0.71
EBV positive		12	16	1	5	0.27
Primary refractory disease		17	23	0	0
Follow-up years, Median (range)		12.7 (4.0-28.1)		11.9 (1.5-16.5)

### Sheet: Sheet2
#	Isotopes	Markers	Clone	Vendor	Dilution
1	161Dy	CD20	H1	Fluidigm	300
2	170Er	CD3	polyclonal	Fluidigm	400
3	156Gd	CD4	EPR6855	Fluidigm	400
4	173Yb	CD45RO	UCHL1	Fluidigm	500
5	145Nd	T-bet	D6N8B	Fluidigm	100
6	141Pr	CXCR3	G025H7	Biolegend	400
7	162Dy	CD8a	C8/144B	Fluidigm	800
8	175Lu	GATA-3	EPR16651	Abcam	300
9	164Dy	RORgT	6F3.1	Millipore	200
10	171Yb	CXCR5	51505	Fluidigm	200
11	163Dy	Foxp3	236A/E7	Invitrogen	200
12	167Er	Granzyme B	EPR20129-217	Fluidigm	500
13	150Nd	CD68	KP1	Abcam	400
14	147Sm	CD163	EDHu-1	Fluidigm	300
15	149Sm	CD11b	EPR1344	Abcam	300
16	144Nd	CD14	EPR3653	Fluidigm	400
17	152Sm	CD11c	ITGAX/1242	Abcam	300
18	158Gd	CD123	6H6	Thermo	200
19	151Eu	CD31	EPR3094	Fluidigm	200
20	169Tm	CD30	CD30/412	Abcam	100
21	168Er	Ki-67	B56	Fluidigm	500
22	153Eu	LAG-3	D2G40	Fluidigm	100
23	154Sm	TIM-3	D5D5R	Fluidigm	400
24	142Nd	Galectin-9	1G3	Sigma	300
25	172Yb	Caspase-3	5A1E	Fluidigm	500
26	176Yb	CTLA-4	SP355	Abcam	100
27	155Gd	CD80	C80/2723	Lifespan Bio	100
28	155Gd	CD86	C86/1146	Novus	100
29	148Nd	ICOS	DK2T	Fluidigm	300
30	166Er	ICOS-L	ICOSL/3111	Abcam	300
31	165Ho	PD-1	NAT105	Abcam	100
32	159TB	PD-L1	28-8	Abcam	100
33	143Nd	IDO	EPR20374	Abcam	400
34	160Gd	VISTA	D1L2G	Fluidigm	200
35	146Nd	HLA-ABC	EMR8-5	Abcam	600
36	174Yb	HLA-DPDQDR	CR3/43	NSJ Bio	300
